# Chronic Ethanol Drinking Alters Medial Prefrontal Cortex and Nucleus Accumbens Astrocyte Translatome and Extracellular Matrix Glycosaminoglycans

**DOI:** 10.1101/2025.09.30.679577

**Authors:** Joel G. Hashimoto, Angela R. Ozburn, Cheryl Reed, Jason Erk, Yuefan Song, Jiyuan Yang, Ke Xia, Fuming Zhang, Yun Yu, Suzanne S. Fei, Lina Gao, Robert J. Linhardt, Tamara J. Phillips, Marina Guizzetti

## Abstract

Alcohol Use Disorder is a leading preventable cause of morbidity and mortality, yet knowledge of mechanisms driving ethanol-related neuroplasticity remains incomplete. While research has traditionally focused on neuronal signaling, emerging evidence implicates astrocytes in addiction-related adaptations. Here, we investigated the astrocyte-specific molecular consequences of chronic ethanol consumption in the prefrontal cortex and nucleus accumbens, two brain regions critical for executive control and reward processing. Using Translating Ribosome Affinity Purification RNA-seq and bulk RNA-seq in Aldh1l1-EGFP/Rpl10a mice, expressing an EGFP tag on astrocyte ribosomes, we identified hundreds of differentially translated astrocytic genes following chronic continuous two-bottle choice ethanol drinking. Sex-specific analyses revealed greater astrocytic changes in the female PFC and male NAc. Pathway enrichment highlighted extracellular matrix remodeling, synaptic signaling, mitochondrial function, and immune-related pathways. Analyses of individual drinking levels further demonstrated distinct correlations between ethanol intake and astrocytic translation. The major components of the brain extracellular matrix are chondroitin sulfate proteoglycans, produced primarily by astrocytes and covalently bound to chondroitin sulfate glycosaminoglycan chains. Complementary mass spectrometry/liquid chromatography analyses of chondroitin sulfate, heparan sulfate, and hyaluronic acid glycosaminoglycan disaccharides revealed ethanol-induced alterations in chondroitin sulfate glycosaminoglycan sulfation patterns, with additional baseline differences identified between selectively bred high– and low-ethanol preference lines. Together, these findings indicate that astrocytes undergo profound sex– and region-specific adaptations to chronic ethanol, implicating extracellular matrix and glycosaminoglycan remodeling as key risk-factors for and mediators of chronic ethanol-related neuroplasticity.
