## Supplemental Table 1 for "Chronic Ethanol Drinking Alters Medial Prefrontal Cortex and Nucleus Accumbens Astrocyte Translatome and Extracellular Matrix Glycosaminoglycans"

### Sheet: Sheet1
Sample Name	RIN
A01_323.2_FE_A_PFC	7.4
A03_264.2_ME_B_PFC	5.6
A04_289.4_MW_B_PFC	5.7
A05_269.2_FE_B_PFC	5.7
A06_344.1_FW_B_PFC	5.7
A07_326.2_ME_A_PFC	5.4
A08_240.1_MW_A_PFC	5.8
A09_316.1_FE_B_PFC	5.8
A10_221.2_ME_B_PFC	5.8
A11_320.2_FE_A_PFC	5.8
A12_274.2_ME_A_PFC	7.8
A14_308.2_FW_A_PFC	7.7
A15_310.3_ME_A_PFC	7.5
A16_249.1_MW_B_PFC	7.9
A01_323.2_FE_A_PFC	7.9
A03_264.2_ME_B_PFC	8
A04_289.4_MW_B_PFC	8.2
A05_269.2_FE_B_PFC	8.4
A06_344.1_FW_B_PFC	8.2
A07_326.2_ME_A_PFC	7.7
A08_240.1_MW_A_PFC	8.6
A09_316.1_FE_B_PFC	8.4
A10_221.2_ME_B_PFC	8.8
A11_320.2_FE_A_PFC	8.7
A12_274.2_ME_A_PFC	8.8
A14_308.2_FW_A_PFC	8.4
A15_310.3_ME_A_PFC	8.8
A16_249.1_MW_B_PFC	8.6
B18_282.3_ME_A_PFC	5.8
B19_271.4_FW_A_PFC	8.2
B20_304.2_FE_A_PFC	6.4
B22_325.3_FE_B_PFC	6.4
B23_297.4_ME_B_PFC	6.2
B25_315.3_ME_B_PFC	6.5
B26_314.1_FE_A_PFC	6.5
B27_243.1_ME_A_PFC	6.5
B28_328.2_FE_B_PFC	6.5
B29_256.4_MW_B_PFC	6.5
B30_319.2_ME_B_PFC	6.5
B31_292.1_FW_B_PFC	6.5
B32_292.4_FE_B_PFC	8
B18_282.3_ME_A_PFC	8.7
B19_271.4_FW_A_PFC	8.7
B20_304.2_FE_A_PFC	8.6
B22_325.3_FE_B_PFC	8.5
B23_297.4_ME_B_PFC	8.6
B25_315.3_ME_B_PFC	8.7
B26_314.1_FE_A_PFC	8.7
B27_243.1_ME_A_PFC	9
B28_328.2_FE_B_PFC	8.8
B29_256.4_MW_B_PFC	8.6
B30_319.2_ME_B_PFC	8.8
B31_292.1_FW_B_PFC	8.4
B32_292.4_FE_B_PFC	8.5
C33_251.3_ME_A_PFC	6.1
C34_301.3_FE_A_PFC	6.1
C35_342.1_ME_A_PFC	5.7
C36_347.2_MW_A_PFC	5.8
C37_336.2_FE_B_PFC	5.8
C38_316.4_FW_B_PFC	5.8
C39_245.4_ME_B_PFC	5.7
C40_345.2_MW_A_PFC	5.8
C41_287.1_FE_B_PFC	5.8
C42_252.1_FW_A_PFC	5.7
C33_251.3_ME_A_PFC	8.6
C34_301.3_FE_A_PFC	8.6
C35_342.1_ME_A_PFC	8.6
C36_347.2_MW_A_PFC	8.6
C37_336.2_FE_B_PFC	8.6
C38_316.4_FW_B_PFC	8.7
C39_245.4_ME_B_PFC	8.6
C40_345.2_MW_A_PFC	8.6
C41_287.1_FE_B_PFC	8.9
C42_252.1_FW_A_PFC	8.4
D01_323.2_FE_A_NAc	8
D03_264.2_ME_B_NAc	8.1
D04_289.4_MW_B_NAc	5.7
D05_269.2_FE_B_NAc	5.7
D06_344.1_FW_B_NAc	5.7
D07_326.2_ME_A_NAc	5.6
D08_240.1_MW_A_NAc	5.6
D09_316.1_FE_B_NAc	8
D10_221.2_ME_B_NAc	5.7
D11_320.2_FE_A_NAc	4.9
D12_274.2_ME_A_NAc	5.7
D14_308.2_FW_A_NAc	5.7
D15_310.3_ME_A_NAc	5.7
D16_249.1_MW_B_NAc	5.7
D01_323.2_FE_A_NAc	8.7
D03_264.2_ME_B_NAc	6.4
D04_289.4_MW_B_NAc	8.7
D05_269.2_FE_B_NAc	8.7
D06_344.1_FW_B_NAc	8.8
D07_326.2_ME_A_NAc	9
D08_240.1_MW_A_NAc	8.8
D09_316.1_FE_B_NAc	9.1
D10_221.2_ME_B_NAc	8.8
D11_320.2_FE_A_NAc	9.1
D12_274.2_ME_A_NAc	8.9
D14_308.2_FW_A_NAc	7.1
D15_310.3_ME_A_NAc	8.6
D16_249.1_MW_B_NAc	8.1
E18_282.3_ME_A_NAc	5.5
E19_271.4_FW_A_NAc	5.7
E20_304.2_FE_A_NAc	5.8
E22_325.3_FE_B_NAc	5.6
E23_297.4_ME_B_NAc	5.5
E25_315.3_ME_B_NAc	5.6
E26_314.1_FE_A_NAc	5.6
E27_243.1_ME_A_NAc	5.6
E28_328.2_FE_B_NAc	7.8
E29_256.4_MW_B_NAc	7.9
E30_319.2_ME_B_NAc	6.1
E31_292.1_FW_B_NAc	5.6
E32_292.4_FE_B_NAc	5.7
E18_282.3_ME_A_NAc	8.9
E19_271.4_FW_A_NAc	8.9
E20_304.2_FE_A_NAc	8.7
E22_325.3_FE_B_NAc	8.8
E23_297.4_ME_B_NAc	8.7
E25_315.3_ME_B_NAc	7.8
E26_314.1_FE_A_NAc	7.7
E27_243.1_ME_A_NAc	8
E28_328.2_FE_B_NAc	8.1
E29_256.4_MW_B_NAc	7.8
E30_319.2_ME_B_NAc	7.9
E31_292.1_FW_B_NAc	8.3
E32_292.4_FE_B_NAc	7.9
F33_251.3_ME_A_NAc	5.5
F34_301.3_FE_A_NAc	5.6
F35_342.1_ME_A_NAc	5.8
F36_347.2_MW_A_NAc	5.6
F37_336.2_FE_B_NAc	5.7
F38_316.4_FW_B_NAc	5.7
F39_245.4_ME_B_NAc	5.8
F40_345.2_MW_A_NAc	5.8
F41_287.1_FE_B_NAc	5.7
F42_252.1_FW_A_NAc	6.2
F33_251.3_ME_A_NAc	8.7
F34_301.3_FE_A_NAc	8.7
F35_342.1_ME_A_NAc	8.8
F36_347.2_MW_A_NAc	8.6
F37_336.2_FE_B_NAc	8.6
F38_316.4_FW_B_NAc	8.5
F39_245.4_ME_B_NAc	8.9
F40_345.2_MW_A_NAc	8.7
F41_287.1_FE_B_NAc	8.6
F42_252.1_FW_A_NAc	8.6
Average	7.33041
Standard deviation	1.34293
Minimum	4.9
Maximum	9.1
